# Growth Mechanics: General principles of optimal cellular resource allocation in balanced growth

**DOI:** 10.1101/2022.10.27.514082

**Authors:** Hugo Dourado, Wolfram Liebermeister, Oliver Ebenhöh, Martin J. Lercher

**Affiliations:** Institute for Computer Science and Department of Biology, Heinrich-Heine Universität, 40221 Düsseldorf, Germany; Université Paris-Saclay, INRAE, MaIAGE, 78350 Jouy-en-Josas, France; Quantitative and Theoretical Biology, Heinrich-Heine Universität, 40221 Düsseldorf, Germany

**Keywords:** cell growth, self-replication, optimal resource allocation, growth economy, growth control

## Abstract

The physiology of biological cells evolved under physical and chemical constraints such as mass conservation, nonlinear reaction kinetics, and limits on cell density. For unicellular organisms, the fitness that governs this evolution is mainly determined by the balanced cellular growth rate. We previously introduced Growth Balance Analysis (GBA) as a general framework to model such nonlinear systems, and we presented analytical conditions for optimal balanced growth in the special case that the active reactions are known. Here, we develop Growth Mechanics (GM) as a more general, succinct, and powerful analytical description of the growth optimization of GBA models, which we formulate in terms of a minimal number of dimensionless variables. GM uses Karush-Kuhn-Tucker (KKT) conditions in a Lagrangian formalism. It identifies fundamental principles of optimal resource allocation in GBA models of any size and complexity, including the analytical conditions that determine the set of active reactions at optimal growth. We identify from first principles the economic values of biochemical reactions, expressed as marginal changes in cellular growth rate; these economic values can be related to the costs and benefits of proteome allocation into the reactions’ catalysts. Our formulation also generalizes the concepts of Metabolic Control Analysis to models of growing cells. GM unifies and extends previous approaches of cellular modeling and analysis, putting forward a program to analyze cellular growth through the stationarity conditions of a Lagrangian function. GM thereby provides a general theoretical toolbox for the study of fundamental mathematical properties of balanced cellular growth.
