## Supplementary material for "Growth Mechanics: General principles of optimal cellular resource allocation in balanced growth": SI files: Model A, mean time (0.0216s) results.csv

	convergence	mu	x_G	AA	Protein	tau rxn1	tau Ribosome	v rxn1	v Ribosome	p rxn1	p Ribosome
1	4	2.6831058904102	100	63.6850610003851	276.31493893165	0.101	0.248423920445982	912.256002557111	741.382240255845	92.1378562582682	184.177082673382
2	4	2.67868506278574	66.6666666666667	63.5573683269332	276.442631642939	0.1015	0.248481468308831	910.752921266449	740.502748099121	92.4414215085446	184.001210134394
3	4	2.67208485497759	44.4444444444444	63.3673645562253	276.632635540704	0.10225	0.248567527520583	908.508850951384	739.185875820851	92.8950300097791	183.737605530925
4	4	2.6622536618025	29.6296296296296	63.0857693195269	276.914230611637	0.103375	0.248696025101329	905.166244829589	737.215924451051	93.5715605592588	183.342670052378
5	4	2.64766005109091	19.7530864197531	62.6708451599283	277.329154839668	0.1050625	0.248887467648359	900.204417369841	734.273324271795	94.5777265999189	182.75142823975
6	4	2.62610662567403	13.1687242798354	62.0646339762348	277.935365992122	0.10759375	0.249171770286653	892.876252646071	729.887906141047	96.0679043081382	181.867461683983
7	4	2.59450996222886	8.77914951989026	61.189708960591	278.810291008706	0.111390625	0.24959202727469	882.133387078152	723.376077594015	98.2613893200023	180.548901688704
8	4	2.54868690117608	5.85276634659351	59.948620928322	280.051379075931	0.1170859375	0.250209207068466	866.553546410708	713.763281507123	101.461234375447	178.590144700484
9	4	2.48324793009148	3.90184423106234	58.2296754808474	281.770324490334	0.12562890625	0.25110747360934	844.30429615954	699.705575051827	106.069025268699	175.701299221635
10	4	2.39179081061702	2.60122948737489	55.9233696653322	284.076630334539	0.138443359375	0.252399424150279	813.20887560948	679.451873945199	112.583368612943	171.493261721596
11	4	2.2676792112173	1.73415299158326	52.9518296994118	287.048170783997	0.1576650390625	0.254229942000037	771.010932910097	650.933169504822	121.561468854885	165.486701929112
12	4	2.10567295876666	1.15610199438884	49.3053836024762	290.694617617215	0.18649755859375	0.256777717637314	715.928808548937	612.107795575585	133.518974921309	157.175642695906
13	4	1.90436385004348	0.770734662925894	45.0700884599906	294.929911535173	0.229746337890625	0.260254420885797	647.483709005572	561.653861824104	148.757010987869	146.172900547304
14	4	1.66866636975496	0.513823108617263	40.4265318831967	299.57346812606	0.294619506835937	0.264903452944182	567.346565732133	499.888171532816	167.151365401064	132.422102724996
15	4	1.41086102416394	0.342548739078175	35.6135596367295	304.386439918362	0.391929260253906	0.271001604072693	479.692747588037	429.446964364837	188.005623711343	116.380816207019
16	4	1.14879033057101	0.228365826052117	30.8732438440254	309.126758228051	0.537893890380859	0.278866198350912	390.588714774523	355.121830773146	210.095283328928	99.031474899123
17	4	0.901361923456939	0.152243884034745	26.4035767502492	313.596424272282	0.756840835571287	0.288868428602481	306.46305489703	282.663876171282	231.943754539997	81.6526697322847
18	4	0.683517878603097	0.10149592268983	22.3354853321556	317.664514718949	1.08526125335693	0.301451864566448	232.396078759984	217.129375208178	252.210459710296	65.4540550086532
19	4	0.503257015302868	0.0676639484598864	18.7335728016822	321.26642719915	1.5778918800354	0.317154908713663	171.107385203394	161.67958326926	269.988953726525	51.2774734726254
20	4	0.3616680691881	0.0451092989732576	15.6103660305482	324.389633748751	2.3168378200531	0.33663691747751	122.967143444134	117.321372502546	284.894928555263	39.4947051934877
21	4	0.255002659731739	0.0300728659821718	12.9440267728025	327.055973639335	3.42525673007964	0.360708221258764	86.7009044138872	83.4001431591837	296.972856347659	30.0831172916754
22	4	0.177195930097536	0.0200485773214478	10.6936352641766	329.30636473484	5.08788509511948	0.390365411729562	60.2466162329878	58.3517475862282	306.527860763202	22.7785039716374
23	4	0.121797490089455	0.0133657182142986	8.81016287589673	331.189837387796	7.58182764267919	0.426833806628936	41.4111466625318	40.3380909369683	313.972176481026	17.2176609067704
24	4	0.0830507304873325	0.00891047880953237	7.24344097455176	332.756559622566	11.3227414640188	0.471618514671372	28.2372484152841	27.6356753511057	319.723063461537	13.0334961610287
25	4	0.0562996433570821	0.00594031920635491	5.94606105163035	334.053937631098	16.9341121960282	0.526567487575873	19.141878667246	18.8071175506597	324.150720993903	9.90321663719501
