## Supplementary material for "Growth Mechanics: General principles of optimal cellular resource allocation in balanced growth": SI files: Model B, mean time (0.0272s) results.csv

	convergence	mu	x_G	G	AA	Protein	tau rxn1	tau rxn2	tau Ribosome	v rxn1	v rxn2	v Ribosome	p rxn1	p rxn2	p Ribosome
1	4	1.69884613167064	100	46.5697501321742	38.0942246529738	255.336028201996	0.11	0.151841458166562	0.267666109066417	577.607689842717	498.492849977804	433.776623787107	63.5368458826989	75.6918812262351	116.107301093062
2	4	1.67988355572113	66.6666666666667	45.841422950482	37.8024816747074	256.356095438957	0.115	0.152267914465706	0.268035671363345	571.160409052943	494.152156467571	430.648389136781	65.6834470410885	75.2435182940484	115.42913010382
3	4	1.65235148007597	44.4444444444444	44.8151716340391	37.3780787728865	257.806749856257	0.1225	0.152892339902377	0.268583579505039	561.7995036607	487.749088481337	425.987364698562	68.8204391984357	74.5730994231633	114.413211234658
4	4	1.61296529213994	29.6296296296296	43.4053365958668	36.7688185626293	259.825847920996	0.13375	0.153798302191234	0.269392252352565	548.408204294693	478.396902871908	419.090074697396	73.3495973244152	73.5766314352441	112.899619161336
5	4	1.55777604142554	19.7530864197531	41.5343435254139	35.9122556435686	262.553403908958	0.150625	0.155095576188297	0.270575576169996	529.643858879424	464.942653639197	408.999402204097	79.7776062437133	72.1105487606871	110.665248904557
6	4	1.4825923020614	13.1687242798354	39.1557936385461	34.7404927452766	266.103716624393	0.1759375	0.156923755946284	0.272288853942406	504.081387160833	446.02930893122	394.523321817253	88.6868190536091	69.9925944196124	107.424303151171
7	4	1.383902143163	8.77914951989026	36.2817220726539	33.194448866635	270.523829128889	0.21390625	0.159452609429533	0.274734463229322	470.526728769773	420.316375835783	374.378506908132	100.648608075909	67.0205429129797	102.85467814
8	4	1.26030123276028	5.85276634659351	32.9987361572793	31.2441254190444	275.757138476599	0.270859375	0.162880238626177	0.278164821676099	428.502419205193	386.914071346643	347.537061564505	116.063897451907	63.0206562687669	96.6725847559259
9	4	1.11404607868557	3.90184423106234	29.458363854012	28.908607934483	281.633027946498	0.3562890625	0.167432770747034	0.282881695586666	378.775666457864	345.957691721809	313.752170412139	134.953627100085	57.9246548862306	88.7547459601826
10	4	0.951896773761505	2.60122948737489	25.8441124683537	26.2645572279938	287.891330307411	0.48443359375	0.173366915347959	0.289234115703184	323.64490308249	299.043975803134	274.042828513533	156.784463499121	51.8443316383792	79.2625351699109
11	4	0.784369807213186	1.73415299158326	22.3305325094509	23.4351764344817	294.234291164905	0.676650390625	0.180977169351916	0.297619438498104	266.685734537852	249.170339058447	230.788494236525	180.453006449153	45.0941426492549	68.6871420664976
12	4	0.623290906563459	1.15610199438884	19.0518721268395	20.5630890363675	300.38503879858	0.964975585937501	0.190610350084129	0.308491396439992	211.918908207759	200.04404955809	187.227263150867	204.496572619017	38.1304663185143	57.7579998610489
13	4	0.478717397904802	0.770734662925894	16.0902037115874	17.7794041868219	306.130392055198	1.39746337890625	0.202687021395497	0.322380723430837	162.763915265424	155.061254812855	146.549944704241	227.45661099083	31.4289038718658	47.2448771925026
14	4	0.356779627958649	0.513823108617263	13.4824975923318	15.1848409403867	311.332661476832	2.04619506835937	0.217712792376906	0.339911594967964	121.305073509348	116.494793034403	111.07715113308	248.2138431818	25.3624066888896	37.756411606143
15	4	0.259262893936551	0.342548739078175	11.2295162234315	12.8407019201502	315.929782314391	3.01929260253906	0.236313789047453	0.361842221960431	88.1493840571626	85.2379871835684	81.9088696435736	266.148783202166	20.1429117221273	29.638087390098
16	4	0.184596843005749	0.228365826052117	9.31017489855351	10.7732691390123	319.916555333996	4.47893890380859	0.259261709755228	0.389104479727472	62.7629265059469	61.0442976118426	59.0555861399297	281.111313244365	15.8264489696533	22.9787931199782
17	4	0.129354964143827	0.152243884034745	7.69210716618879	8.98374708158477	323.3241457528	6.66840835571287	0.287504236224693	0.422833111586924	43.9806878089754	42.9856755623025	41.8235832806869	293.28118607537	12.3585638211423	17.6843958562877
18	4	0.0895455773032926	0.10149592268983	6.33855827168251	7.45631687381436	326.20512559651	9.9526125335693	0.322205728246496	0.464428597128841	30.4454963495629	29.8779064898545	29.2102262908325	303.012228559398	9.62683261904428	13.5660644180673
19	4	0.0614198621928599	0.0676639484598864	5.2127300118831	6.16628178094114	328.620988477987	14.878918800354	0.364797571934564	0.515610979544397	20.8827531622056	20.5625880032271	20.1838558259994	310.712788628293	7.50118217626806	10.4070176734264
20	4	0.0418390765412646	0.0451092989732576	4.28028886847228	5.08532443467922	330.634386591302	22.268378200531	0.417036364462979	0.57849397494123	14.225286019614	14.0462026860272	13.8334374077675	316.774049095491	5.85777730269093	8.00256019312014
21	4	0.0283545221152092	0.0300728659821718	3.51047669334857	4.18492458019303	332.304599312879	33.3525673007965	0.481076997283139	0.655672382045109	9.64053753579882	9.54099964676234	9.42233811020277	321.536676978584	4.58995546114391	6.17796687315106
22	4	0.0191423025170566	0.0200485773214478	2.87645727739298	3.43819117928324	333.685350507527	49.9788509511948	0.559562338131757	0.750342870038694	6.50838283597173	6.45332082059048	6.38750592492516	325.281495692346	3.61103528708396	4.79281952809751
23	4	0.0128859070311777	0.0133657182142986	2.35529460660794	2.82118321034813	334.823521822697	74.9182764267919	0.65571917054157	0.866379780377606	4.381208385957	4.35085827862522	4.31450477405875	328.232580942505	2.85294118160405	3.73799969858716
24	4	0.00865551004856595	0.00891047880953237	1.92733065436658	2.31248070803117	335.760190778278	112.327414640188	0.77356541204696	1.00861958948416	2.94287343504106	2.92619140519528	2.9061757051898	330.565364571452	2.26360046008816	2.93122574673737
25	4	0.0058043639150323	0.00594031920635491	1.57658571561937	1.89414866770944	336.529265669808	168.441121960282	0.917852546877814	1.18283864031158	1.97348373141941	1.96433265418271	1.95333832600615	332.415813890649	1.80296772955686	2.31048404960161
