## Supplementary material for "Growth Mechanics: General principles of optimal cellular resource allocation in balanced growth": SI files: Model C, mean time (0.0372s) results.csv

	convergence	mu	x_G	x_CO2	G	CO2	AA	Protein	tau G transport	tau CO2 excretion	tau AA production	tau Ribosome	v G transport	v CO2 excretion	v AA production	v Ribosome	p G transport	p CO2 excretion	p AA production	p Ribosome
1	4	1.49131047048439	100	1	49.7050174906746	11.1076362299495	33.6127769804335	245.574568867404	0.11	0.0190028155342691	0.150148366565499	0.274050529705452	594.569378131487	87.5238188103513	520.443765112034	366.22792583665	65.4026315944635	1.6631989837079	78.1437812207699	100.364957068463
2	4	1.47350537656305	66.6666666666667	1	48.959957404983	11.031776535629	33.3635281060766	246.644737848708	0.115	0.0190647231365712	0.150531067963568	0.274455966852772	587.884867180631	86.8930393033266	515.74210670809	363.432347321056	67.6067597257725	1.65659173681312	77.6352101165491	99.7461762695727
3	4	1.44769315696511	44.4444444444444	1	47.9070166368454	10.9221799704102	33.0004904695682	248.170312827818	0.1225	0.0191556813997677	0.151092211282441	0.275057453488549	578.165969995787	85.9502967656982	508.811309840012	359.274463642724	70.825331324484	1.6464365010592	76.8774259292428	98.8211190730319
4	4	1.41084949286479	29.6296296296296	1	46.4579800267008	10.7686458037696	32.4782413684273	250.295133033187	0.13375	0.0192862186965974	0.151906034211595	0.275946309670454	564.233557397921	84.5447294964568	498.688339837728	353.128761506397	75.466238301972	1.63054814271333	75.7537680123133	97.4445785761881
5	4	1.35938893625281	19.7530864197531	1	44.5290007521514	10.5584131665415	31.7415916653666	253.17099447703	0.150625	0.0194711201790142	0.153071593318644	0.277249796082727	544.666002716304	82.4737643073047	484.133771751436	344.157848872195	82.0403166591432	1.60585657644322	74.1071278213572	95.4176934200863
6	4	1.28960419679081	13.1687242798354	1	42.0669667607024	10.2799402979774	30.7301743666662	256.922918894572	0.1759375	0.0197276829535358	0.154714526533625	0.279141283027376	517.948032242799	79.4826049213571	463.698295361938	331.328874458185	91.1264819227175	1.56800763020968	71.7408622213711	92.4875671202742
7	4	1.19857597912873	8.77914951989026	1	39.0777150326114	9.9254780562093	29.3900318618531	261.606775223353	0.21390625	0.0200750814654656	0.156987540698243	0.281848060766249	482.814839276682	75.2990061643295	435.977228719356	313.55559676004	103.277111714028	1.51163368301751	68.4429929370871	88.3750368892211
8	4	1.08551922981228	5.85276634659351	1	35.6439701479381	9.49444449952721	27.6915788757601	267.170006785299	0.270859375	0.020532475070551	0.160069045193674	0.28565496936962	438.789616732467	69.7130782613828	400.097401710025	290.018179994519	118.850281344645	1.43138204149321	64.0432090761935	82.8451343229673
9	4	0.953144370153104	3.90184423106234	1	31.9184533076866	8.99483976270885	25.6481183800029	273.438588609138	0.3562890625	0.0211174854292106	0.164162298622376	0.290903403054283	386.76390776713	62.6948218583275	356.341013692914	260.626451315411	137.799750107187	1.32395698708019	58.4977599012564	75.8171216136146
10	4	0.808214744594543	2.60122948737489	1	28.0931882448153	8.44686027729389	23.3242626179177	280.135688876451	0.48443359375	0.0218387183778582	0.169494771796885	0.297989587169802	329.281337951747	54.4883247762846	306.576008989617	226.409794237097	159.514941898773	1.18995517967056	51.9630306820951	67.4677611159124
11	4	0.660558697848076	1.73415299158326	1	24.3464534502909	7.85282018537242	20.8297829542609	286.970943140796	0.676650390625	0.0227342785953856	0.176342180188674	0.30735558377616	270.232820120897	45.6428630304261	254.150558532554	189.561152521319	182.8531432945	1.03765756402473	44.8174635877998	58.2626786944715
12	4	0.52063703106015	1.15610199438884	1	20.8329130339874	7.26045730593204	18.2892462896703	293.617386430974	0.964975585937501	0.023773237109775	0.185001210486537	0.319520569671298	213.834065024905	36.8174728710117	202.987679034556	152.868084339063	206.344652190806	0.87527051234527	37.5529663352455	48.8444973925774
13	4	0.396818269602285	0.770734662925894	1	17.6432749356094	6.67340134284037	15.8219062899701	299.861416824831	1.39746337890625	0.0249848622707648	0.195848524696349	0.335074533293644	163.587311355959	28.6690999319511	156.586137525893	118.990488544919	228.607276873687	0.716293513226592	30.6671640223458	39.8706824155713
14	4	0.293730063575343	0.513823108617263	1	14.8198892787281	6.10811427156464	13.5188057198188	305.55318994034	2.04619506835937	0.026371664895913	0.20934610923809	0.354716386626789	121.504343982983	21.6361225992803	117.151296962962	89.7501579068249	248.62158944222	0.570580574835111	24.5251682113923	31.8358517118927
15	4	0.212210382933896	0.342548739078175	1	12.369980338979	5.57154877548461	11.4354833643115	310.62298772493	3.01929260253906	0.0279483307119217	0.226051090280324	0.379299128256692	88.0552276108108	15.9036973700578	85.4301893461913	65.9174231731783	265.864497340215	0.444481793640694	19.311587444561	25.002421146514
16	4	0.15037517709794	0.228365826052117	1	10.2751341375408	5.06978629912313	9.59688928014559	315.058190477478	4.47893890380859	0.0297246972751684	0.246652913068361	0.409860127021595	62.5702065085109	11.4426462659953	61.0250813928731	47.3769311892072	280.248132150307	0.340129196283545	15.052014095786	19.4179150351019
17	4	0.104971002890823	0.152243884034745	1	8.50343475141027	4.60522778103507	8.00457311491221	318.886764412898	6.66840835571287	0.0317144525210703	0.271999422767687	0.447671925932226	43.7852534946433	8.09511250543829	42.8926394207711	33.4738634690316	291.977950260686	0.256732061206445	11.6667731634323	14.9853089275738
18	4	0.0724458695536296	0.10149592268983	1	7.01724678999477	4.17910224952667	6.64503176185046	322.158619433625	9.9526125335693	0.0339285841860716	0.303132540782555	0.494297466582339	30.2839535746543	5.65235790939565	29.7755830290807	23.3390613190658	301.404455913135	0.191776501178738	9.02594813688716	11.5364388824241
19	4	0.0495731512498941	0.0676639484598864	1	5.77766288887135	3.75196198399566	5.49586755504399	324.974505772884	14.878918800354	0.0366527220762255	0.341350455892414	0.551697939031229	20.7644892070039	3.90961787123212	20.4780722507429	16.1100103270388	308.953148841838	0.143298137258515	6.9901992985889	8.88785949519911
20	4	0.0337065545344302	0.0451092989732576	1	4.74941971661461	3.40956452645459	4.533515285491	327.307499976522	22.268378200531	0.0393292586851214	0.388190047328771	0.622155795751893	14.1416081717971	2.68137964677284	13.9815215971122	11.0324080974867	314.910679133299	0.105456673760948	5.42748753051122	6.86387663895144
21	4	0.0228100384141185	0.0300728659821718	1	3.89890570000585	3.09312208171655	3.7316499140516	329.276322129441	33.3525673007965	0.0423297940909284	0.445602778363715	0.708619169357685	9.58383998193986	1.82842692512643	9.4949057931497	7.5108055566322	319.645667997713	0.0773969352509111	4.23095640172924	5.3223007947478
22	4	0.0153817669870797	0.0200485773214478	1	3.19726380005494	2.80332994710785	3.06643326380558	330.932973306241	49.9788509511948	0.0456718623518322	0.515959294625148	0.814665438939348	6.47105587387286	1.24125509338652	6.42187630710419	5.09033388373806	323.415937017146	0.0566904317686598	3.31342676958343	4.1469190877433
23	4	0.0103452538633907	0.0133657182142986	1	2.61982854198096	2.5385561002345	2.5166164123834	332.324999114984	74.9182764267919	0.0493924719610342	0.602130461009034	0.944632769894606	4.35712968716846	0.839743371861237	4.33002689582311	3.43798648099561	326.428646330668	0.0414770009491205	2.60724109096349	3.24763469240309
24	4	0.00694407843552859	0.00891047880953237	1	2.14518247640101	2.2975249061344	2.063292142313	333.494000475107	112.327414640188	0.0535250994376599	0.707701012035646	1.10388954524437	2.92756651481088	0.566579846731468	2.91267019943623	2.31580849707735	328.845977795892	0.0303262426356759	2.06129964786709	2.55639678871176
25	4	0.00465409970913518	0.00594031920635491	1	1.75568846709571	2.07853837149569	1.69024003455022	334.475533171013	168.441121960282	0.0581107307766665	0.83697141373707	1.29902091156826	1.96385743330556	0.381463531994099	1.95568628412152	1.55668248164404	330.794349436029	0.0221671246088254	1.63685351404738	2.02216309632759
