## Supplementary material for "Growth Mechanics: General principles of optimal cellular resource allocation in balanced growth": SI files: Model D, mean time (0.08s) results.csv

	convergence	mu	x_G	x_N	G	N	AA	Protein	tau rxn1	tau rxn2	tau rxn3	tau rxn4	tau Ribosome	v rxn1	v rxn2	v rxn3	v rxn4	v Ribosome	p rxn1	p rxn2	p rxn3	p rxn4	p Ribosome
1	4	1.70993957560691	100	10	29.3131165578189	60.5548703100851	38.9853808225568	211.146631633543	0.0651612903225806	0.11	0.156262007236377	0.140802882390922	0.31059297817272	334.524482495894	246.854972054542	3.00800811060116e-06	355.501027879619	361.047981686289	21.798046923926	27.1540469259997	4.70037385145838e-07	50.0555694183859	112.138967895194
2	4	1.70906622010453	66.6666666666667	10	29.2828508403116	60.565774209502	38.9697872147665	211.181586502851	0.0654838709677419	0.11	0.156299101055156	0.140822154669732	0.310606867563306	334.318810858668	246.763701870331	-3.2868601949022e-09	355.34059957679	360.923315800106	21.8924898723579	27.1440072057364	-5.13733293757188e-10	50.0398288740379	112.105260551233
3	4	1.70775789089114	44.4444444444444	10	29.2775746855564	60.5794872358632	38.8901355753055	211.252802158938	0.0659677419354839	0.11	0.156301257266185	0.140823424914632	0.310708602139498	334.022886509556	246.614795805387	9.21366929481052e-06	355.029838580718	360.768639859791	22.0347355778078	27.1276275385926	1.44010809481373e-06	49.9965178158257	112.093919786604
4	4	1.70580118039057	29.6296296296296	10	29.1778167036489	60.6189379963404	38.9159891788065	211.287256137275	0.0666935483870968	0.11	0.156422886921129	0.140886665030156	0.310643650110147	333.54281305039	246.429588309816	0.000859348199358518	354.713321665433	360.414050920447	22.2451537413445	27.1072547140798	0.000134421726214133	49.974376931212	111.960336328912
5	-1	1.70287451539398	19.7530864197531	10	29.1778167036489	60.6189379963404	38.9159891788065	211.287256137275	0.0677822580645161	0.11	0.156422886921129	0.140886665030156	0.310643650110147	332.970549361609	246.006785899711	0.000857873804614364	354.104735463082	359.795683903686	22.5694957047123	27.0607464489682	0.000134191097131791	49.8886352507794	111.768244541718
6	4	1.69851577441727	13.1687242798354	10	28.8579266935592	60.5858576440203	38.7614061467697	211.794809565159	0.0694153225806452	0.11	0.156877599271211	0.141121007070544	0.310885463018267	331.916699520133	245.578663865829	7.99648084514238e-10	353.626319766983	359.736824986124	23.0401047670931	27.0136530252412	1.25446871760416e-10	49.9041023721669	111.836949400533
7	4	1.69202795652096	8.77914951989026	10	28.6026598194668	60.5916130603963	38.6345625725514	212.1711646767	0.0718649193548387	0.11	0.157235787549506	0.141305973701961	0.311061290942715	330.452815016935	244.836690418656	5.41033857294771e-08	352.570393667083	358.999542200589	23.7479649017715	26.9320359460522	8.50698846426903e-09	49.8203027756107	111.670861044759
8	4	1.6824165178533	5.85276634659351	10	28.2322631938446	60.6119386311343	38.443474320428	212.712325676123	0.075539314516129	0.11	0.157762679337375	0.141578207801351	0.311319929040253	328.27804226583	243.743576868865	2.54883192065303e-11	350.974520415133	357.870730268501	24.7978982834576	26.8117934555752	4.0211055298285e-12	49.6903435843131	111.412290352773
9	4	1.66825625336367	3.90184423106234	10	27.5697302744519	60.4042701284176	38.1429270812725	213.883069119824	0.0810509072580645	0.11	0.158831603136094	0.142127330103365	0.311907292385956	325.258638069478	241.948482408714	9.3949341472131e-05	349.081496713793	356.811767547759	26.3625077090536	26.6143330649585	1.49221245195989e-05	49.6140211164182	111.292192307269
10	-1	1.6475929704522	2.60122948737489	10	26.9696272204715	60.6542197441404	37.7598941188391	214.616258927273	0.0893182963709678	0.11	0.15967878235898	0.142567896950745	0.312289839992265	320.509470429279	239.67213954214	1.18968171398792e-08	345.093127745983	353.600239553326	28.6273598695043	26.3639353496354	1.89966927484335e-09	49.1992014748994	110.425762231335
11	-1	1.61777792284193	1.73415299158326	10	25.9767653226082	60.6882107647818	37.176087587959	216.158935685626	0.101719380040323	0.11	0.161316836918515	0.14341401162258	0.313148741300348	313.944938997142	236.099553735314	-1.26406490221833e-10	339.900376939336	349.697153977214	31.9342845615861	25.9709509108845	-2.03914951685573e-11	48.7464766088972	109.507223604279
12	4	1.57549199350952	1.15610199438884	10	24.6820143665901	60.7311353246874	36.3521011910081	218.234746199928	0.120321005544355	0.11	0.163652612307472	0.144620545161388	0.314412797025003	304.753601538151	230.913671658137	0.00010998927392786	332.334010659262	343.827095343569	36.668259780334	25.400503882395	1.80000320040964e-05	48.062325797213	108.103638739954
13	4	1.51688682056227	0.770734662925894	10	23.0625362618761	60.7479556594431	35.2240636163575	220.965446222324	0.148223443800403	0.11	0.166959573643034	0.146328166215656	0.316272047844885	292.242918426892	223.498603234001	2.08143804308156e-08	321.574576384928	335.179573174303	43.3172517955142	24.5848463557401	3.4751600823729e-09	47.055418063983	106.007930003611
14	-1	1.43810156783368	0.513823108617263	10	21.0999529241668	60.5783840308693	33.6575838382974	224.664078077674	0.190077101184476	0.11	0.171724504422602	0.14878486485565	0.319205352121168	275.843742921391	213.110788518455	-1.62688890145527e-08	306.874834439147	323.089762919412	52.4315790343737	23.44218673703	-2.79376690353036e-09	45.6583307696286	103.131981539436
15	4	1.33625231046051	0.342548739078175	10	19.0388149500834	60.6351643902085	31.8429282278239	228.483094116081	0.252857587260585	0.11	0.177678703836885	0.151859739347238	0.32276100212145	254.879889302882	199.445898504202	2.40421250809406e-06	286.799033943068	305.311062413778	64.4483138503716	21.9390488354622	4.27177362186579e-07	43.553226539634	98.5425044634357
16	4	1.21076260146415	0.228365826052117	10	16.8279192807042	60.5419196901987	29.5568728586291	233.07328739686	0.347028316374748	0.11	0.185758055959759	0.156027941698225	0.327994032996315	229.609408876345	182.04987468481	1.27426854413801e-06	261.543490823529	282.196419780423	79.6809665861591	20.0254862153291	2.36705647529749e-07	40.8080925377638	92.5587418209019
17	4	1.07433227457576	0.152243884034745	10	19.784553557441	63.2014950449686	26.658433713256	230.355517952006	0.488284410045991	0.11	0.174364247301909	0.150203094237909	0.333809382569276	179.891081368553	185.381892274773	226.622708784814	9.92939172340653e-07	247.478367562455	87.8380105385792	20.392008150225	39.5148980387839	1.49142536075595e-07	82.6106010752755
18	4	0.924067989730034	0.10149592268983	10	17.0182150781658	62.8658676299019	24.1010970883705	236.014820241477	0.700168550552858	0.11	0.184014426841182	0.155189410762279	0.342468580266342	153.448219252641	160.734897290607	196.746043245279	1.48108963192263e-06	218.093740487037	107.439617259039	17.6808387019667	36.2041103810503	2.29849427264194e-07	74.6902536695716
19	4	0.768014984651161	0.0676639484598864	10	14.4341212163667	62.3421716767462	21.4205968036072	241.803110333098	1.01799476131316	0.11	0.196433697306997	0.161598468460456	0.353854055907146	126.598269691803	134.526825112492	165.018068783997	1.98205586827257e-07	185.708412071077	128.876375337567	14.7979507623741	32.415109373701	3.20297192715906e-08	65.7136748274262
20	4	0.616488110495725	0.0451092989732576	10	12.2583522143895	61.7127597236604	18.663327717541	247.365561381065	1.49473407745361	0.11	0.21099996465765	0.16910586160582	0.3689729081827	101.009971648597	108.595986559035	133.504060819792	8.50379003111666e-07	152.497927537527	150.983046785782	11.9455585214938	28.1693521146288	1.43804074012697e-07	56.2676038153558
21	4	0.478665024159524	0.0300728659821718	10	10.2334433366567	59.5727262881491	16.2508957360648	253.942935403559	2.20984305166429	0.11	0.230908305741535	0.179281480580011	0.38776641163405	78.413526001878	84.332582578266	105.021585586463	3.08617225575341e-05	121.553601310085	173.281585591747	9.27658408360926	24.2503563940598	5.53293531336422e-06	47.1344038012077
22	4	0.360664106491409	0.0200485773214478	10	8.54059832794615	60.1640226721962	13.8472809844977	257.448097804597	3.28250651298031	0.11	0.253170478328159	0.190799867417971	0.409941728609098	58.5735214381908	64.0522746928735	79.2760402961633	7.45753217022291e-06	92.8522881626077	192.267965609053	7.04575021621608	20.070353041742	1.42289614934379e-06	38.0640275146894
23	4	0.264804512598001	0.0133657182142986	10	7.04184348801059	59.1836748247809	11.7265035346597	262.047978192724	4.89150170495432	0.11	0.282899319697782	0.206056705395595	0.438759865843298	42.8976064699561	47.1359278240029	58.6184207633161	3.75096124004153e-09	69.3914871426159	209.833715186249	5.18495206064032	16.5831113557004	7.72910715189534e-10	30.4461995893611
24	4	0.190307216837805	0.00891047880953237	10	5.82818075056947	57.8549225351596	9.8714429651235	266.445454149084	7.30499449291537	0.11	0.318521704799828	0.224274013019263	0.474502407914134	30.8198068514492	33.8846469495154	42.4437887955819	1.22958416064575e-05	50.7064928181972	225.138519322552	3.72731116444669	13.5192679653326	2.75763774052945e-06	24.0603529391153
25	4	0.134438674027954	0.00594031920635491	10	4.62856007513045	58.8874419415367	8.19794562288304	268.28605564852	10.9252336748569	0.11	0.369720084479183	0.250764318464084	0.517405221076293	21.5918342318944	24.1173153796537	29.9565381090896	9.5465564491047e-08	36.0680215815769	235.895834452222	2.6529046917619	11.0755338003965	2.39393572163865e-08	18.6617826802003
